# circPMS1-mediated LIM protein scaffolding promotes cytoskeletal remodeling and melanoma metastasis

**DOI:** 10.64898/2026.06.18.733219

**Authors:** Nicol Mecozzi, Olga Vera, Kelly M. Guzman, Manon Chadourne, Xiaonan Xu, Kaizhen Wang, Michael Martinez, Angelo A. Nicolaci, Nhan Phan, Jiqiang Yao, Margaret A. Park, Xiaoqing Yu, Alex M. Jaeger, Florian A. Karreth

## Abstract

Circular RNAs (circRNAs) have been implicated in diverse biological processes and diseases such as cancer; however, their functional roles in tumor biology remain incompletely understood. Here, we identify *circPMS1* as an aberrantly upregulated, pro-metastatic circRNA in melanoma. Overexpression and silencing studies revealed that *circPMS1* promotes migration and invasion of non-transformed melanocytes and melanoma cells, enhances metastasis in xenograft models, and drives spontaneous dissemination and lymph node metastases in a genetically engineered melanoma mouse model. *circPMS1* pro-metastatic activity depends on its circularization and is mediated by a putative secondary structure spanning the back-splice junction and the canonical start codon of the linear *PMS1* mRNA. Proteomic analysis identified LIM domain proteins, including ABLIM1, LMO7, and PDLIM7, as *circPMS1*-bound factors. Mechanistic studies demonstrate that *circPMS1* scaffolds these LIM proteins, enhancing their association with actin filaments inducing focal adhesion and cytoskeletal remodeling. This remodeling is associated with RhoA activity, and inhibition of the RhoA pathway attenuates *circPMS1*-induced migration. Together, these findings establish *circPMS1* as a pro-metastatic circRNA that drives melanoma progression by scaffolding LIM domain proteins and regulating cytoskeletal dynamics and cell motility.
