## Supplementary Table 1 for "circPMS1-mediated LIM protein scaffolding promotes cytoskeletal remodeling and melanoma metastasis"

### Sheet: Sheet1
Fwd=Forward, Rvs=Reverse, div=divergent, conv=convergent, h=human, mmu or m=mouse.
Name	Sequence
spGFP-Fwd	5’-ATGGCAACATCCTGGGCAAT-3’
spGFP-Rvs	5’-TTCACATCGCCATTCAGCTC-3’
circPMS1-Fwd (div)	5’-TCCAAGATCTCCTCATGAGC-3’
circPMS1-Rvs (div)	5’-TACAACACTGACCACCGAAG-3’
linPMS1-Fwd (conv ex3)	5’-AATTGAGGTGCGAGATAACG-3’
linPMS1-Rev (conv ex3)	5’-CTTCTCCACGAAAACCGTAA-3’
linPMS1-Fwd (conv ex9)	5’-TGACGACTTGTTATGGACCA-3’
linPMS1-Rev (conv ex9)	5’-GGAATGGAATGACTGAAGTA-3’
hActin-Fwd	5’-TTGCTGACAGGATGCAGAAG-3’
hActin-Rvs	5’-ACATCTGCTGGAAGGTGGAC-3’
mActin-Fwd	5’-TTGCTGACAGGATGCAGAAG-3’
mActin-Rvs	5’ACATCTGCTGAAGGTGGAC-3’
mmu_circPMS1-Fwd (div)	5’-ACTGTAACTGCTCTAAAGTTG-3’
mmu_circPMS1-Rvs (div)	5’-CTCTTTGACAACGCTGACCA-3’
hABLIM1-Fwd	5’-GACTGCCTTTGTCAACTCTGTGC-3’
hABLIM1-Rvs	5’-CAAGTGCCACTGCTTATCCAGC-3’
hLMO7-Fwd	5’-GGCTCAAGAAACTGGACACCTAG-3’
hLMO7-Rvs	5’AGAACTCTGAAGGCTTTCGGAGA-3’
hPDLIM7-Fwd	5’GCTGATGGAGAACACAGAGGAC-3’
h-PDLIM7-Rvs	5’-TTCTTCAGGTGCTCCTCATCCG-3’
CasRX sg-circ2	5’- TTAACAGAGCAGCTTGTTATGTAC-3’
CasRX sg-circ1	5’-TTTAACAGAGCAGCTTGTTATGTA-3’
si-circ1	5’-ACAUAACAAGCUGCUCUGUUA-3’
si-circ2	5’- UUGUACAUAACAAGCUGCUCU-3’
circPMS1 FISH probe	5’-Cy5AACAGAGCAGCUUGUUAUGU-3’
