## Supplementary Table 2 for "circPMS1-mediated LIM protein scaffolding promotes cytoskeletal remodeling and melanoma metastasis"

### Sheet: Sheet1
Name	Company	Cat#	Dilution
SOX10 (E2V9N)	Cell Signaling	78330S	1:100 (IF)
Paxillin (Y113)	Abcam	AB32084	1:100 (IF)
Alexa Fluor 546 Phalloidin	Invitrogen	A22283	1:100 (IF-FISH)
ABLIM1 (mouse)	Abnova	H00003983-B01P	1:1000 (WB), 1:50 (IF), 1000ng (IP)
ABLIM1 (rabbit)	Proteintech	15129-1-AP	1:50 (IF), 1000ng (IP)
ABLIM1 (rabbit)	Bethyl	A302-237A-T	1:1000 (WB)
LMO7 (mouse)	Santa Cruz Biotechnology	Sc-376807	1:500 (WB), 1:50 (IF)
LMO7 (rabbit)	Invitrogen	PA5-54281	1:1000 (WB), 1:50 (IF), 1000ng (IP)
PDLIM7 (mouse)	Sigma	WH0009260M1	1:1000 (WB), 1:50 (IF), 1000ng (IP)
PDLIM7 (rabbit)	Proteintech	10221-1-AP	1:1000 (WB), 1:50 (IF), 1000ng (IP)
β-actin (mouse)	Invitrogen	AM4302	1:1000 (WB)
Rock1 (rabbit)	Invitrogen	PA5-22262	1:1000 (WB)
p-Rock1 (Thr455, Ser456, rabbit)	Invitrogen	PA5-114634	1:1000 (WB)
Cofilin (rabbit)	Cell Signaling	5175S	1:1000 (WB)
p-cofilin (rabbit)	Cell Signaling	3311S	1:500 (WB)
V5-Tag	Invitrogen	46-1157	1:1000 (WB)
Alexa Fluor 647 donkey anti-rabbit IgG	Invitrogen	A31573	1:1000 (IF)
Alexa Fluor 750 goat anti-mouse IgG	Invitrogen	A21037	1:1000 (IF)
GST-Tag (rabbit)	Cell Signaling	2625S	1:1000 (WB)
